# Landscape and regulation of mRNA translation in the early *C. elegans* embryo

**DOI:** 10.1101/2024.12.13.628416

**Authors:** Yash Shukla, Vighnesh Ghatpande, Cindy F. Hu, Daniel J. Dickinson, Can Cenik

## Abstract

Animal embryos rely on regulated translation of maternally deposited mRNAs to drive early development. Using low-input ribosome profiling combined with RNA sequencing on precisely staged embryos, we measured mRNA translation during the first four cell cycles of *C. elegans* development. We uncovered stage-specific patterns of developmentally coordinated translational regulation. We confirmed that mRNA localization correlates with translational efficiency, though initial translational repression in germline precursors occurs before P-granule association. Our analysis suggests that the RNA-binding protein OMA-1 represses the translation of its target mRNAs in a stage-specific manner, while indirectly promoting the translational efficiency of other transcripts. These findings illuminate how post-transcriptional mechanisms shape the embryonic proteome to direct cell differentiation, with implications for understanding similar regulation across species where maternal factors guide early development.
