## Supplementary material for "Landscape and regulation of mRNA translation in the early *C. elegans* embryo": Table S3

### Sheet: READ_ME
Table: Fisher's Exact Test Analysis of P-Granule and Germline-Enriched Gene Overlap in C. elegans Development
This table presents the statistical analysis of overlap between P-granule transcripts and germline-enriched genes across three early embryonic stages in C. elegans.
How to Read This Table:
Variables:
Stage: Developmental stage of C. elegans embryos (TWO-CELL, FOUR-CELL, EIGHT-CELL)
Odds_Ratio: Measure of association between P-granule transcripts and germline-enriched genes. Values greater than 1 indicate positive association (more overlap than expected by chance)
P_Value: Statistical significance of the overlap. Lower values indicate stronger statistical significance
CI_Lower: Lower bound of the 95% confidence interval for the odds ratio
CI_Upper: Upper bound of the 95% confidence interval for the odds ratio
Overlap_Genes: Number of genes that are both P-granule transcripts and germline-enriched
Total_P_Granule: Total number of P-granule transcripts identified at each stage
Total_Stage: Total number of germline-enriched genes identified at each stage
Significance: Statistical significance notation (* = p<0.05, ** = p<0.01, *** = p<0.001, ns = not significant)

### Sheet: DATA
Stage	Odds_Ratio	P_Value	CI_Lower	CI_Upper	Overlap_Genes	Total_P_Granule	Total_Stage	Significance
TWO-CELL	0.744	1	0.087	2.858	2	245	53	ns
FOUR-CELL	3.623	3.5e-08	2.324	5.507	31	326	160	***
EIGHT-CELL	5.287	< 2e-16	4.131	6.746	125	389	496	***
