## Supplementary material for "Landscape and regulation of mRNA translation in the early *C. elegans* embryo": Table S4

### Sheet: READ_ME
Linear Regression Analysis of RNA-Binding Protein Effects on Translation Efficiency in C. elegans Embryonic Development
This table presents the results of linear regression analysis examining how translation efficiency (TE) correlates with RNA-binding protein interactions across different embryonic stages in C. elegans.
How to Read This Table:
Variables:
(Intercept): The baseline translation efficiency when all other variables are zero
oma_pull_down: Experimental data showing OMA-1 protein binding to transcripts
motif_count_pos_1: Number of POS-1 binding motifs in transcripts
motif_count_mex_3: Number of MEX-3 binding motifs in transcripts
motif_count_gld_1: Number of GLD-1 binding motifs in transcripts
motif_count_lin_41: Number of LIN-41 binding motifs in transcripts
gld_pulldown: Experimental data showing GLD-1 protein binding to transcripts
Columns:
X_cell_estimate: The regression coefficient for each stage (where X = one, two, or four). This represents the effect size - a positive value indicates increased translation efficiency, while a negative value indicates repression of translation.
X_cell_pvalue: The statistical significance of each effect. P-values below 0.05 are generally considered statistically significant.

### Sheet: DATA
Variable	one_cell_estimate	one_cell_pvalue	two_cell_estimate	two_cell_pvalue	four_cell_estimate	four_cell_pvalue	four_cell_estimate.1	four_cell_pvalue.1
(Intercept)	-0.011	0.72441	-0.084	0.01352	-0.09	0.00097	-0.09	0.00097
oma_pull_down	-0.874	< 2e-16	-0.326	2.7e-08	-0.032	0.48927	-0.032	0.48927
motif_count_pos_1	0.191	2e-06	0.165	0.0003	0.105	0.00433	0.105	0.00433
motif_count_mex_3	-0.029	0.48846	-0.104	0.02748	-0.049	0.19863	-0.049	0.19863
motif_count_gld_1	0.216	6.6e-05	0.218	0.0004	0.198	6.1e-05	0.198	6.1e-05
motif_count_lin_41	0.318	1.5e-12	0.361	1.6e-12	0.264	1.3e-10	0.264	1.3e-10
gld_pulldown	-0.176	0.00407	-0.128	0.06546	-0.215	0.00012	-0.215	0.00012
