## Supplementary material for "Landscape and regulation of mRNA translation in the early *C. elegans* embryo": Table S5

Cluster	ONTOLOGY	ID	Description	GeneRatio	BgRatio	pvalue	p.adjust	qvalue	geneID	Count	GeneRatio_num	GeneRatio_denom	BgRatio_num	BgRatio_denom	enrichment_ratio
I	CC	GO:0005783	endoplasmic reticulum	11/78	452/8459	0.0027188284258232247	0.11435182770702769	0.10421325167224707	dnj-26/ept-1/R10E4.9/rib-1/sel-12/syx-18/trpp-3/wrb-1/xbx-6/Y43F8C.7/ZK418.5	11	11	78	452	8459	2.639238711141366
I	CC	GO:0005740	mitochondrial envelope	7/78	216/8459	0.003652219018671973	0.11435182770702769	0.10421325167224707	acl-6/blos-1/cchl-1/coq-4/F55A11.4/sel-12/timm-17B.1	7	7	78	216	8459	3.5145417853751186
I	CC	GO:0005789	endoplasmic reticulum membrane	7/78	222/8459	0.004245591345861228	0.11435182770702769	0.10421325167224707	dnj-26/ept-1/R10E4.9/sel-12/wrb-1/Y43F8C.7/ZK418.5	7	7	78	222	8459	3.4195541695541696
I	CC	GO:0098827	endoplasmic reticulum subcompartment	7/78	223/8459	0.004351213941669196	0.11435182770702769	0.10421325167224707	dnj-26/ept-1/R10E4.9/sel-12/wrb-1/Y43F8C.7/ZK418.5	7	7	78	223	8459	3.4042198459238815
I	CC	GO:0005794	Golgi apparatus	8/78	287/8459	0.004764475313234008	0.11435182770702769	0.10421325167224707	arl-5/C52B9.4/ept-1/gly-7/rib-1/sel-12/trpp-3/xbx-6	8	8	78	287	8459	3.02296077905834
I	CC	GO:0042175	nuclear outer membrane-endoplasmic reticulum membrane network	7/78	231/8459	0.005269638567093711	0.11435182770702769	0.10421325167224707	dnj-26/ept-1/R10E4.9/sel-12/wrb-1/Y43F8C.7/ZK418.5	7	7	78	231	8459	3.286324786324786
I	CC	GO:0031984	organelle subcompartment	8/78	294/8459	0.005500021281828127	0.11435182770702769	0.10421325167224707	arl-5/dnj-26/ept-1/R10E4.9/sel-12/wrb-1/Y43F8C.7/ZK418.5	8	8	78	294	8459	2.950985522414094
I	CC	GO:0030426	growth cone	2/78	14/8459	0.0071094974421072	0.11435182770702769	0.10421325167224707	sel-12/unc-40	2	2	78	14	8459	15.492673992673993
I	CC	GO:0031966	mitochondrial membrane	6/78	200/8459	0.010152744858643151	0.11435182770702769	0.10421325167224707	acl-6/cchl-1/coq-4/F55A11.4/sel-12/timm-17B.1	6	6	78	200	8459	3.2534615384615386
I	CC	GO:0030427	site of polarized growth	2/78	17/8459	0.01043700443937275	0.11435182770702769	0.10421325167224707	sel-12/unc-40	2	2	78	17	8459	12.75867269984917
I	CC	GO:0005911	cell-cell junction	4/78	93/8459	0.010514728335522715	0.11435182770702769	0.10421325167224707	hmp-2/inx-12/inx-13/magi-1	4	4	78	93	8459	4.664460987041632
I	CC	GO:0098797	plasma membrane protein complex	4/78	93/8459	0.010514728335522715	0.11435182770702769	0.10421325167224707	dpy-23/F15B9.10/hmp-2/sel-12	4	4	78	93	8459	4.664460987041632
I	CC	GO:0031967	organelle envelope	8/78	330/8459	0.010744467032875085	0.11435182770702769	0.10421325167224707	acl-6/blos-1/cchl-1/coq-4/F55A11.4/sel-12/sir-2.4/timm-17B.1	8	8	78	330	8459	2.6290598290598286
I	CC	GO:0031975	envelope	8/78	330/8459	0.010744467032875085	0.11435182770702769	0.10421325167224707	acl-6/blos-1/cchl-1/coq-4/F55A11.4/sel-12/sir-2.4/timm-17B.1	8	8	78	330	8459	2.6290598290598286
II	BP	GO:0036498	IRE1-mediated unfolded protein response	14/275	99/7299	1.7826615311435404e-5	0.015721998510236958	0.015012822531204048	calu-1/cdkr-3/cutc-1/gale-1/gly-5/hut-1/let-607/nsf-1/R12E2.13/rtcb-1/sca-1/stc-1/T06D8.9/tag-353	14	14	275	99	7299	3.7533884297520665
II	BP	GO:1903354	regulation of distal tip cell migration	7/275	25/7299	2.6766593380043165e-5	0.015721998510236958	0.015012822531204048	ced-2/ced-7/gale-1/hlh-2/ina-1/let-607/sqv-7	7	7	275	25	7299	7.431709090909091
II	BP	GO:0030968	endoplasmic reticulum unfolded protein response	15/275	121/7299	4.43021064181537e-5	0.015721998510236958	0.015012822531204048	calu-1/cdkr-3/cutc-1/gale-1/gly-5/hut-1/let-607/nsf-1/R12E2.13/rnf-121/rtcb-1/sca-1/stc-1/T06D8.9/tag-353	15	15	275	121	7299	3.2903080390683694
II	BP	GO:0097628	distal tip cell migration	7/275	27/7299	4.63434001775592e-5	0.015721998510236958	0.015012822531204048	ced-2/ced-7/gale-1/hlh-2/ina-1/let-607/sqv-7	7	7	275	27	7299	6.881212121212122
II	BP	GO:0006893	Golgi to plasma membrane transport	5/275	15/7299	1.610806948743292e-4	0.04172058473502284	0.03983868425614795	C31E10.6/nsf-1/sec-5/sec-8/Y54E10BR.2	5	5	275	15	7299	8.847272727272728
II	BP	GO:0034976	response to endoplasmic reticulum stress	17/275	168/7299	1.84468318651538e-4	0.04172058473502284	0.03983868425614795	calu-1/cdkr-3/cutc-1/gale-1/gly-5/hut-1/let-607/marc-6/nsf-1/R12E2.13/rnf-121/rtcb-1/sca-1/stc-1/T06D8.9/tag-353/ufl-1	17	17	275	168	7299	2.685779220779221
II	BP	GO:0051668	localization within membrane	16/275	160/7299	3.2609521387430676e-4	0.05531390065342928	0.05281884319464101	C31E10.6/cgt-3/dhhc-7/efr-3/lin-7/lon-2/nsf-1/sec-5/sec-8/sgt-1/tag-123/trap-3/vps-51/Y41D4A.4/Y54E10BR.2/ZK858.6	16	16	275	160	7299	2.654181818181818
II	BP	GO:0006986	response to unfolded protein	15/275	148/7299	4.324899395448375e-4	0.06255104085963037	0.059729535971923355	calu-1/cdkr-3/cutc-1/gale-1/gly-5/hut-1/let-607/nsf-1/R12E2.13/rnf-121/rtcb-1/sca-1/stc-1/T06D8.9/tag-353	15	15	275	148	7299	2.69004914004914
II	BP	GO:0072657	protein localization to membrane	12/275	117/7299	0.0014454553793654856	0.11029241755015978	0.10531743086859303	cgt-3/dhhc-7/efr-3/lin-7/lon-2/nsf-1/sgt-1/tag-123/trap-3/Y41D4A.4/Y54E10BR.2/ZK858.6	12	12	275	117	7299	2.7222377622377625
II	BP	GO:0006605	protein targeting	10/275	91/7299	0.002123263441954738	0.15164571003855679	0.1448053904180766	C32D5.11/dhhc-7/prx-14/sgt-1/tomm-20/tomm-40/trap-3/vps-15/vps-8/Y67H2A.7	10	10	275	91	7299	2.916683316683317
II	CC	GO:0005783	endoplasmic reticulum	37/289	452/8459	5.549319471357166e-7	1.2763434784121482e-4	1.1916433391124861e-4	algn-10/algn-9/aph-1/bmy-1/C47D12.2/C56C10.9/calu-1/car-1/cdgs-1/dhhc-7/dpm-1/exl-1/F37B12.3/fath-1/fce-1/fic-1/fitm-2/hmgr-1/hut-1/K05C4.2/M01E11.1/obr-1/ola-1/pen-2/pigv-1/rhy-1/rnf-121/rtcb-1/sca-1/sec-23/sptl-1/stc-1/stdh-1/T06D8.9/trap-3/ufl-1/Y76B12C.3	37	37	289	452	8459	2.395987077808739
II	CC	GO:0042175	nuclear outer membrane-endoplasmic reticulum membrane network	22/289	231/8459	1.238071073267501e-5	0.0013371234776155252	0.0012483898829911539	algn-9/cdgs-1/dpm-1/F37B12.3/fath-1/fce-1/fic-1/fitm-2/hmgr-1/K05C4.2/M01E11.1/pen-2/pigv-1/rhy-1/rnf-121/rtcb-1/sca-1/sec-23/T06D8.9/T24H10.4/trap-3/ufl-1	22	22	289	231	8459	2.7876091613115834
II	CC	GO:0005759	mitochondrial matrix	13/289	139/8459	9.073453207998389e-4	0.034781570630660494	0.03247341148125739	atad-3/cri-3/F25B5.6/F39H2.3/mrpl-11/mrpl-34/mrpl-40/mrpl-44/mrps-10/mrps-35/pdhb-1/tfbm-1/ZK1236.1	13	13	289	139	8459	2.7374723058923105
II	CC	GO:0099023	vesicle tethering complex	6/289	39/8459	0.0019036077701884188	0.05472872339291704	0.05109684014716282	cogc-4/cogc-5/sec-5/sec-8/vps-51/vps-8	6	6	289	39	8459	4.503060952887942
II	CC	GO:1990124	messenger ribonucleoprotein complex	3/289	10/8459	0.003961259137178502	0.10123217795011728	0.09451425309759233	car-1/cpb-3/stau-1	3	3	289	10	8459	8.780968858131487
II	MF	GO:0003729	mRNA binding	14/262	146/7188	8.375649852492724e-4	0.12129859179040776	0.11866558637836504	aly-1/car-1/cpb-3/eif-2A/etr-1/gld-1/K08D12.3/mec-8/nos-1/nos-2/prp-17/puf-5/stau-1/sup-46	14	14	262	146	7188	2.630764404475583
II	MF	GO:0140358	P-type transmembrane transporter activity	4/262	14/7188	0.0012931107698173072	0.12129859179040776	0.11866558637836504	catp-6/cua-1/eat-6/sca-1	4	4	262	14	7188	7.838604143947656
II	MF	GO:0042626	ATPase-coupled transmembrane transporter activity	9/262	76/7188	0.0016623893228964672	0.12129859179040776	0.11866558637836504	catp-6/ced-7/cua-1/eat-6/haf-2/haf-3/hmt-1/mrp-4/sca-1	9	9	262	76	7188	3.2488951386098837
II	MF	GO:0032452	histone demethylase activity	4/262	15/7188	0.0017132569461922001	0.12129859179040776	0.11866558637836504	dpy-21/jhdm-1/jmjd-2/rbr-2	4	4	262	15	7188	7.316030534351145
II	MF	GO:0140457	protein demethylase activity	4/262	15/7188	0.0017132569461922001	0.12129859179040776	0.11866558637836504	dpy-21/jhdm-1/jmjd-2/rbr-2	4	4	262	15	7188	7.316030534351145
II	MF	GO:0015399	primary active transmembrane transporter activity	9/262	81/7188	0.002599167672025222	0.1533508926494881	0.15002213405198211	catp-6/ced-7/cua-1/eat-6/haf-2/haf-3/hmt-1/mrp-4/sca-1	9	9	262	81	7188	3.048346055979644
II	MF	GO:0032451	demethylase activity	4/262	18/7188	0.00352345755479644	0.17818628205684853	0.17431842639519232	dpy-21/jhdm-1/jmjd-2/rbr-2	4	4	262	18	7188	6.096692111959287
III	BP	GO:0031324	negative regulation of cellular metabolic process	23/119	483/7299	2.463696727408326e-6	0.001956175201562211	0.0018335090381870387	B0511.7/C16C10.4/ergo-1/ham-3/hil-2/hil-5/kin-18/lag-1/lem-4/lsd-1/mett-10/mut-2/mut-7/nfya-2/nyn-1/patr-1/rab-10/rad-26/rde-10/rde-11/sor-3/wdr-5.1/zgpa-1	23	23	119	483	7299	2.920768307322929
III	BP	GO:0010605	negative regulation of macromolecule metabolic process	22/119	488/7299	1.0243553228278896e-5	0.004066690631626722	0.003811680069680621	B0511.7/C16C10.4/ergo-1/ham-3/hil-2/hil-5/kin-18/lag-1/lsd-1/mett-10/mut-2/mut-7/nfya-2/nyn-1/patr-1/rad-26/rde-10/rde-11/sor-3/srp-7/wdr-5.1/zgpa-1	22	22	119	488	7299	2.765153602424576
III	BP	GO:0009890	negative regulation of biosynthetic process	18/119	431/7299	1.928815834692669e-4	0.03826800701768265	0.0358683295260528	C16C10.4/ergo-1/ham-3/lag-1/lsd-1/mett-10/mut-2/mut-7/nfya-2/nyn-1/patr-1/rab-10/rad-26/rde-10/rde-11/sor-3/wdr-5.1/zgpa-1	18	18	119	431	7299	2.5616019029421513
III	BP	GO:0006396	RNA processing	18/119	457/7299	3.9603695608649654e-4	0.045125738457379196	0.042296032201202566	B0205.8/cfim-2/cpf-1/D1007.4/ergo-1/hrpf-1/hrpf-2/lag-1/mett-10/mut-2/mut-7/nyn-1/pap-1/rnp-1/rsp-2/tgt-1/Y57G11C.36/Y71F9AL.1	18	18	119	457	7299	2.4158652520088992
III	BP	GO:0010558	negative regulation of macromolecule biosynthetic process	17/119	420/7299	4.261067830602301e-4	0.045125738457379196	0.042296032201202566	C16C10.4/ergo-1/ham-3/lag-1/lsd-1/mett-10/mut-2/mut-7/nfya-2/nyn-1/patr-1/rad-26/rde-10/rde-11/sor-3/wdr-5.1/zgpa-1	17	17	119	420	7299	2.4826530612244895
III	BP	GO:0051172	negative regulation of nitrogen compound metabolic process	14/119	308/7299	4.5466738999878285e-4	0.045125738457379196	0.042296032201202566	B0511.7/C16C10.4/ham-3/hil-2/hil-5/kin-18/lag-1/lsd-1/mett-10/nfya-2/patr-1/sor-3/srp-7/zgpa-1	14	14	119	308	7299	2.7880061115355232
III	BP	GO:0045934	negative regulation of nucleobase-containing compound metabolic process	10/119	190/7299	0.001024699508607826	0.07109792861836994	0.06663958044967196	C16C10.4/ham-3/hil-2/hil-5/lag-1/lsd-1/mett-10/nfya-2/sor-3/zgpa-1	10	10	119	190	7299	3.228217602830606
III	BP	GO:0009123	nucleoside monophosphate metabolic process	4/119	29/7299	0.001164071879142077	0.07109792861836994	0.06663958044967196	adsl-1/F40F8.1/ndx-4/R12E2.11	4	4	119	29	7299	8.460156476383657
III	BP	GO:0042886	amide transport	4/119	29/7299	0.001164071879142077	0.07109792861836994	0.06663958044967196	F25H2.6/K08E4.2/mif-3/T26C5.3	4	4	119	29	7299	8.460156476383657
III	BP	GO:0090407	organophosphate biosynthetic process	10/119	215/7299	0.0025809160970483246	0.11051333370531446	0.10358335798708383	adsl-1/F40F8.1/flad-1/ndx-4/pgs-1/pld-1/pnk-1/R12E2.11/rab-10/Y71F9B.2	10	10	119	215	7299	2.8528434629665824
III	BP	GO:0001510	RNA methylation	4/119	41/7299	0.004271094385936797	0.15414767920153713	0.14448151822283808	B0205.8/damt-1/mett-10/Y71F9AL.1	4	4	119	41	7299	5.984013117442099
III	BP	GO:0006325	chromatin organization	8/119	167/7299	0.005789068716256738	0.17580254820264402	0.16477847219842148	damt-1/ham-3/hil-2/hil-5/lsd-1/rad-26/sea-1/wdr-5.1	8	8	119	167	7299	2.9382579379057012
III	BP	GO:0071824	protein-DNA complex organization	9/119	207/7299	0.006523443555023271	0.18498622081030275	0.17338626290982906	damt-1/ham-3/hil-2/hil-5/lsd-1/rad-26/sea-1/taf-11.3/wdr-5.1	9	9	119	207	7299	2.6667884545122393
III	CC	GO:0016604	nuclear body	6/134	47/8459	8.898608592239538e-5	0.009092397836589307	0.008679242132344158	B0511.7/cfim-2/K04F10.7/rnp-1/rsp-2/tcab-1	6	6	134	47	8459	8.05874880914576
III	CC	GO:0016607	nuclear speck	5/134	31/8459	1.1294904144831438e-4	0.009092397836589307	0.008679242132344158	B0511.7/cfim-2/K04F10.7/rnp-1/rsp-2	5	5	134	31	8459	10.181752527684159
III	CC	GO:0140534	endoplasmic reticulum protein-containing complex	5/134	41/8459	4.3881307772081256e-4	0.02354963517101694	0.022479547139381977	dad-1/emc-1/emc-3/ostd-1/ZK686.3	5	5	134	41	8459	7.698398252639242
III	CC	GO:0042175	nuclear outer membrane-endoplasmic reticulum membrane network	9/134	231/8459	0.010988492419780631	0.1965719199538535	0.18763975360093244	dad-1/emc-1/emc-3/erd-2.2/ero-1/ostd-1/use-1/W01A11.1/ZK686.3	9	9	134	231	8459	2.4594882729211087
IV	BP	GO:0051173	positive regulation of nitrogen compound metabolic process	17/85	460/7299	1.7050348372450947e-5	0.015942075728241637	0.01367617416821855	alg-2/daf-16/daf-19/egl-18/eor-1/fzr-1/hsf-1/lin-26/mig-23/nfyc-1/nsy-1/pal-1/rha-1/tbx-36/tbx-9/tlk-1/Y49F6B.9	17	17	85	460	7299	3.1734782608695653
IV	BP	GO:0009888	tissue development	10/85	185/7299	5.1641727763941615e-5	0.01737229391643938	0.01490311057059027	atrn-1/daf-16/dsh-2/lin-26/mig-23/mom-2/nfyc-1/pal-1/ptp-3/tsp-12	10	10	85	185	7299	4.641653418124006
IV	BP	GO:0045165	cell fate commitment	11/85	226/7299	5.573998048055416e-5	0.01737229391643938	0.01490311057059027	cam-1/dsh-2/egl-18/eor-1/lin-26/mom-2/nsy-1/pal-1/tbx-36/tbx-9/tsp-12	11	11	85	226	7299	4.179541905257679
IV	BP	GO:0051254	positive regulation of RNA metabolic process	12/85	310/7299	2.2539497345031576e-4	0.04523467478669501	0.038805316281971966	alg-2/daf-16/daf-19/egl-18/hsf-1/lin-26/nfyc-1/nsy-1/pal-1/rha-1/tbx-36/tbx-9	12	12	85	310	7299	3.3240227703984817
IV	BP	GO:0045893	positive regulation of DNA-templated transcription	11/85	273/7299	2.981767411133012e-4	0.04523467478669501	0.038805316281971966	daf-16/daf-19/egl-18/hsf-1/lin-26/nfyc-1/nsy-1/pal-1/rha-1/tbx-36/tbx-9	11	11	85	273	7299	3.459987071751778
IV	BP	GO:1902680	positive regulation of RNA biosynthetic process	11/85	273/7299	2.981767411133012e-4	0.04523467478669501	0.038805316281971966	daf-16/daf-19/egl-18/hsf-1/lin-26/nfyc-1/nsy-1/pal-1/rha-1/tbx-36/tbx-9	11	11	85	273	7299	3.459987071751778
IV	BP	GO:0045935	positive regulation of nucleobase-containing compound metabolic process	12/85	324/7299	3.386553192586792e-4	0.04523467478669501	0.038805316281971966	alg-2/daf-16/daf-19/egl-18/hsf-1/lin-26/nfyc-1/nsy-1/pal-1/rha-1/tbx-36/tbx-9	12	12	85	324	7299	3.1803921568627453
IV	BP	GO:0060972	left/right pattern formation	4/85	31/7299	4.2409366913520396e-4	0.04956594758017696	0.042520970510661234	ced-5/dsh-2/mom-2/nsy-1	4	4	85	31	7299	11.080075901328273
IV	BP	GO:0007369	gastrulation	6/85	89/7299	5.606611451303713e-4	0.056376160220272566	0.04836322441637793	ced-5/dsh-2/mom-2/pal-1/ptp-3/tsp-12	6	6	85	89	7299	5.789028420356907
IV	BP	GO:0097402	neuroblast migration	3/85	15/7299	6.268635611531485e-4	0.056376160220272566	0.04836322441637793	cam-1/mom-2/ptp-3	3	3	85	15	7299	17.174117647058825
IV	BP	GO:0032436	positive regulation of proteasomal ubiquitin-dependent protein catabolic process	4/85	36/7299	7.595651317283343e-4	0.056376160220272566	0.04836322441637793	daf-16/eor-1/fzr-1/Y49F6B.9	4	4	85	36	7299	9.541176470588235
IV	BP	GO:0035556	intracellular signal transduction	13/85	409/7299	8.158824148238015e-4	0.056376160220272566	0.04836322441637793	cam-1/ced-5/dsh-2/eor-1/gei-4/grp-1/hpr-17/kbrl-1/mtk-1/nsy-1/sem-5/tank-1/tlk-1	13	13	85	409	7299	2.729383000143823
IV	BP	GO:2000060	positive regulation of ubiquitin-dependent protein catabolic process	4/85	37/7299	8.441350193409795e-4	0.056376160220272566	0.04836322441637793	daf-16/eor-1/fzr-1/Y49F6B.9	4	4	85	37	7299	9.283306836248013
IV	BP	GO:0061061	muscle structure development	6/85	98/7299	9.344558030968035e-4	0.05747320145330935	0.049304339439821813	ced-5/frg-1/pal-1/pat-6/rnf-5/sem-5	6	6	85	98	7299	5.257382953181272
IV	BP	GO:0007163	establishment or maintenance of cell polarity	6/85	108/7299	0.0015488196709382497	0.059034549297812024	0.05064376759350719	cam-1/ced-5/dsh-2/lin-26/mom-2/pat-6	6	6	85	108	7299	4.770588235294118
IV	BP	GO:0001764	neuron migration	4/85	44/7299	0.0016310247197409869	0.059034549297812024	0.05064376759350719	cam-1/eor-1/mom-2/ptp-3	4	4	85	44	7299	7.8064171122994654
IV	BP	GO:0010557	positive regulation of macromolecule biosynthetic process	12/85	388/7299	0.0016633692307301598	0.059034549297812024	0.05064376759350719	daf-16/daf-19/egl-18/hsf-1/lin-26/mig-23/nfyc-1/nsy-1/pal-1/rha-1/tbx-36/tbx-9	12	12	85	388	7299	2.6557913887204365
IV	BP	GO:0009896	positive regulation of catabolic process	6/85	112/7299	0.0018662005668392994	0.059034549297812024	0.05064376759350719	alg-2/daf-16/eor-1/fzr-1/hsf-1/Y49F6B.9	6	6	85	112	7299	4.6002100840336135
IV	BP	GO:0009891	positive regulation of biosynthetic process	12/85	394/7299	0.001894156661961883	0.059034549297812024	0.05064376759350719	daf-16/daf-19/egl-18/hsf-1/lin-26/mig-23/nfyc-1/nsy-1/pal-1/rha-1/tbx-36/tbx-9	12	12	85	394	7299	2.6153478650343387
IV	BP	GO:0031328	positive regulation of cellular biosynthetic process	12/85	394/7299	0.001894156661961883	0.059034549297812024	0.05064376759350719	daf-16/daf-19/egl-18/hsf-1/lin-26/mig-23/nfyc-1/nsy-1/pal-1/rha-1/tbx-36/tbx-9	12	12	85	394	7299	2.6153478650343387
IV	BP	GO:0050829	defense response to Gram-negative bacterium	5/85	83/7299	0.0027113390585169236	0.0745618241092154	0.06396409791299987	daf-16/daf-19/hsf-1/nsy-1/tol-1	5	5	85	83	7299	5.172927002126151
IV	BP	GO:0045732	positive regulation of protein catabolic process	4/85	57/7299	0.004232566642265238	0.10147307206456403	0.08705035847249962	daf-16/eor-1/fzr-1/Y49F6B.9	4	4	85	57	7299	6.026006191950464
IV	BP	GO:0000380	alternative mRNA splicing, via spliceosome	3/85	29/7299	0.0044762175420308805	0.10359811477796536	0.08887336162207667	asd-1/fubl-3/rbm-25	3	3	85	29	7299	8.883164300202841
IV	BP	GO:0048646	anatomical structure formation involved in morphogenesis	6/85	140/7299	0.005654398020882841	0.11292505490311226	0.09687463195741237	ced-5/dsh-2/mom-2/pal-1/pat-6/tsp-12	6	6	85	140	7299	3.680168067226891
IV	BP	GO:0061066	positive regulation of dauer larval development	2/85	10/7299	0.005676446610102969	0.11292505490311226	0.09687463195741237	daf-16/daf-5	2	2	85	10	7299	17.174117647058825
IV	BP	GO:0006487	protein N-linked glycosylation	3/85	32/7299	0.005925670162011279	0.11542711669751136	0.09902106718097795	ostb-1/ribo-1/stt-3	3	3	85	32	7299	8.050367647058824
IV	BP	GO:0048513	animal organ development	11/85	399/7299	0.006269815099397314	0.11963830852931609	0.1026337079643556	atrn-1/dsh-2/frg-1/gei-4/lin-26/mig-23/mom-2/pal-1/sel-10/sem-5/tsp-12	11	11	85	399	7299	2.367359575409111
IV	BP	GO:0031047	regulatory ncRNA-mediated gene silencing	5/85	102/7299	0.006550337805771031	0.12008952643913556	0.10302079273472704	alg-2/pal-1/rha-1/rrf-3/wago-1	5	5	85	102	7299	4.209342560553633
IV	BP	GO:0043632	modification-dependent macromolecule catabolic process	8/85	249/7299	0.00818340656900136	0.13440885844314046	0.11530486927517368	csa-1/daf-16/eor-1/fzr-1/hsp-4/rnf-5/wdr-23/Y49F6B.9	8	8	85	249	7299	2.7588944011339476
IV	BP	GO:0042692	muscle cell differentiation	4/85	69/7299	0.008337661807168072	0.13440885844314046	0.11530486927517368	ced-5/pal-1/pat-6/rnf-5	4	4	85	69	7299	4.9780051150895135
IV	BP	GO:0010558	negative regulation of macromolecule biosynthetic process	11/85	420/7299	0.00909701112612463	0.13524200789681232	0.11601960035729914	alg-2/daf-16/daf-5/egl-18/hsf-1/nfyc-1/pal-1/rha-1/rrf-3/wago-1/wdr-23	11	11	85	420	7299	2.2489915966386556
IV	BP	GO:0007548	sex differentiation	8/85	256/7299	0.009597374391743293	0.13524200789681232	0.11601960035729914	dsh-2/egl-18/eor-1/lin-26/mig-23/sel-10/sem-5/tsp-12	8	8	85	256	7299	2.683455882352941
IV	BP	GO:0198738	cell-cell signaling by wnt	4/85	72/7299	0.009665049925030698	0.13524200789681232	0.11601960035729914	cam-1/dsh-2/eor-1/mom-2	4	4	85	72	7299	4.770588235294118
IV	BP	GO:0051028	mRNA transport	3/85	39/7299	0.01029949941259683	0.13524200789681232	0.11601960035729914	aly-2/aly-3/rha-1	3	3	85	39	7299	6.605429864253394
IV	BP	GO:0071495	cellular response to endogenous stimulus	5/85	114/7299	0.01036175119324072	0.13524200789681232	0.11601960035729914	cam-1/daf-16/daf-5/hsf-1/tsp-12	5	5	85	114	7299	3.76625386996904
IV	BP	GO:0031327	negative regulation of cellular biosynthetic process	11/85	429/7299	0.01057684253050271	0.13524200789681232	0.11601960035729914	alg-2/daf-16/daf-5/egl-18/hsf-1/nfyc-1/pal-1/rha-1/rrf-3/wago-1/wdr-23	11	11	85	429	7299	2.2018099547511314
IV	BP	GO:0051668	localization within membrane	6/85	160/7299	0.010630739459613075	0.13524200789681232	0.11601960035729914	C31E10.5/F26G1.1/gop-3/nra-2/num-1/tsp-12	6	6	85	160	7299	3.2201470588235295
IV	BP	GO:0009719	response to endogenous stimulus	5/85	115/7299	0.010735697733635703	0.13524200789681232	0.11601960035729914	cam-1/daf-16/daf-5/hsf-1/tsp-12	5	5	85	115	7299	3.7335038363171353
IV	BP	GO:0009890	negative regulation of biosynthetic process	11/85	431/7299	0.010929664079024907	0.13524200789681232	0.11601960035729914	alg-2/daf-16/daf-5/egl-18/hsf-1/nfyc-1/pal-1/rha-1/rrf-3/wago-1/wdr-23	11	11	85	431	7299	2.191592739183841
IV	BP	GO:0002119	nematode larval development	11/85	432/7299	0.01110945358409812	0.13524200789681232	0.11601960035729914	alg-2/daf-16/daf-5/egl-18/eor-1/gei-4/hsf-1/lin-26/sel-10/sem-5/tsp-12	11	11	85	432	7299	2.1865196078431373
IV	BP	GO:0050793	regulation of developmental process	12/85	500/7299	0.012533118659057997	0.14543366253420445	0.12476268038397272	daf-16/daf-5/egl-18/gei-4/hsf-1/lin-26/pat-6/sel-10/sem-5/tsp-12/unc-69/wdr-23	12	12	85	500	7299	2.0608941176470585
IV	BP	GO:0009218	pyrimidine ribonucleotide metabolic process	2/85	15/7299	0.01275460997626178	0.14543366253420445	0.12476268038397272	F19B6.1/mig-23	2	2	85	15	7299	11.449411764705882
IV	BP	GO:0070848	response to growth factor	3/85	44/7299	0.014318372193720171	0.15388135633480873	0.13200967467168506	cam-1/daf-5/tsp-12	3	3	85	44	7299	5.854812834224599
IV	BP	GO:0071363	cellular response to growth factor stimulus	3/85	44/7299	0.014318372193720171	0.15388135633480873	0.13200967467168506	cam-1/daf-5/tsp-12	3	3	85	44	7299	5.854812834224599
IV	BP	GO:0098876	vesicle-mediated transport to the plasma membrane	3/85	44/7299	0.014318372193720171	0.15388135633480873	0.13200967467168506	C31E10.5/F26G1.1/num-1	3	3	85	44	7299	5.854812834224599
IV	BP	GO:0044843	cell cycle G1/S phase transition	2/85	17/7299	0.016273561687499383	0.16133601244825566	0.13840477510337268	fzr-1/pct-1	2	2	85	17	7299	10.10242214532872
IV	BP	GO:0006396	RNA processing	11/85	457/7299	0.01639242907228266	0.16133601244825566	0.13840477510337268	alg-2/asd-1/frg-1/fubl-3/mttu-1/pal-1/rbm-25/rha-1/rrf-3/sart-3/Y49A3A.3	11	11	85	457	7299	2.0669069378298364
IV	BP	GO:0051347	positive regulation of transferase activity	3/85	48/7299	0.01808921783039096	0.17336361523856328	0.14872285371436555	cam-1/fzr-1/tlk-1	3	3	85	48	7299	5.366911764705883
IV	BP	GO:0000132	establishment of mitotic spindle orientation	3/85	50/7299	0.02016236397885707	0.1848216698061898	0.15855233593280793	ced-5/dsh-2/mom-2	3	3	85	50	7299	5.152235294117647
IV	BP	GO:0009966	regulation of signal transduction	8/85	297/7299	0.021803428934866503	0.19181462642093597	0.16455135978919586	cam-1/daf-5/gei-4/grp-1/nra-2/sel-10/sem-5/tsp-12	8	8	85	297	7299	2.31301247771836
IV	BP	GO:0012501	programmed cell death	6/85	192/7299	0.024073217694053517	0.19655826238565186	0.16862076660609815	ced-5/daf-16/eor-1/hsf-1/pal-1/tank-1	6	6	85	192	7299	2.6834558823529413
IV	BP	GO:1901565	organonitrogen compound catabolic process	10/85	425/7299	0.025159226337109427	0.19655826238565186	0.16862076660609815	csa-1/daf-16/eor-1/fzr-1/hsp-4/mig-23/rnf-5/wdr-23/Y49F6B.9/Y71G12B.10	10	10	85	425	7299	2.020484429065744
IV	BP	GO:0051236	establishment of RNA localization	3/85	55/7299	0.025895740690336334	0.19655826238565186	0.16862076660609815	aly-2/aly-3/rha-1	3	3	85	55	7299	4.683850267379679
IV	BP	GO:0008219	cell death	6/85	196/7299	0.026310998966857006	0.19655826238565186	0.16862076660609815	ced-5/daf-16/eor-1/hsf-1/pal-1/tank-1	6	6	85	196	7299	2.628691476590636
IV	BP	GO:0023051	regulation of signaling	9/85	368/7299	0.02669740480606648	0.19655826238565186	0.16862076660609815	cam-1/daf-16/daf-5/gei-4/grp-1/nra-2/sel-10/sem-5/tsp-12	9	9	85	368	7299	2.1000959079283885
IV	BP	GO:0043413	macromolecule glycosylation	4/85	98/7299	0.02706033283545636	0.19655826238565186	0.16862076660609815	mig-23/ostb-1/ribo-1/stt-3	4	4	85	98	7299	3.504921968787515
IV	BP	GO:0010646	regulation of cell communication	9/85	369/7299	0.027109210076379828	0.19655826238565186	0.16862076660609815	cam-1/daf-16/daf-5/gei-4/grp-1/nra-2/sel-10/sem-5/tsp-12	9	9	85	369	7299	2.0944045911047344
IV	BP	GO:0006915	apoptotic process	5/85	146/7299	0.027328956267523786	0.19655826238565186	0.16862076660609815	ced-5/daf-16/eor-1/pal-1/tank-1	5	5	85	146	7299	2.9407735697018533
IV	CC	GO:0140534	endoplasmic reticulum protein-containing complex	5/100	41/8459	1.1165861790598997e-4	0.018646989190300327	0.01680756037953323	C35D10.1/hsp-4/ostb-1/perm-3/ribo-1	5	5	100	41	8459	10.315853658536586
IV	CC	GO:0030424	axon	9/100	200/8459	5.722879831803791e-4	0.047786046595561654	0.043072200839365374	cam-1/eat-20/nsy-1/pat-6/pct-1/sel-10/supr-1/unc-69/wdr-23	9	9	100	200	8459	3.80655
IV	CC	GO:0031984	organelle subcompartment	10/100	294/8459	0.002407042448970491	0.13399202965935733	0.12077441059746674	C35D10.1/nra-2/ostb-1/perm-3/pst-1/ribo-1/stt-3/unc-69/Y45G5AM.9/ZK973.11	10	10	100	294	8459	2.877210884353742
IV	MF	GO:0000977	RNA polymerase II transcription regulatory region sequence-specific DNA binding	11/87	333/7188	0.002128251014639783	0.12454301234187572	0.11200597941834504	daf-16/daf-19/daf-5/egl-18/eor-1/hsf-1/lin-26/nfyc-1/pal-1/tbx-36/tbx-9	11	11	87	333	7188	2.729211970591281
IV	MF	GO:0003690	double-stranded DNA binding	12/87	395/7188	0.0026845844749973976	0.12454301234187572	0.11200597941834504	daf-16/daf-19/daf-5/egl-18/eor-1/hsf-1/lin-26/nfyc-1/pal-1/rha-1/tbx-36/tbx-9	12	12	87	395	7188	2.5099956350938455
IV	MF	GO:0000976	transcription cis-regulatory region binding	11/87	354/7188	0.00342345567445782	0.12454301234187572	0.11200597941834504	daf-16/daf-19/daf-5/egl-18/eor-1/hsf-1/lin-26/nfyc-1/pal-1/tbx-36/tbx-9	11	11	87	354	7188	2.5673095655562053
IV	MF	GO:0001067	transcription regulatory region nucleic acid binding	11/87	354/7188	0.00342345567445782	0.12454301234187572	0.11200597941834504	daf-16/daf-19/daf-5/egl-18/eor-1/hsf-1/lin-26/nfyc-1/pal-1/tbx-36/tbx-9	11	11	87	354	7188	2.5673095655562053
IV	MF	GO:0019899	enzyme binding	11/87	358/7188	0.0037304179902767787	0.12454301234187572	0.11200597941834504	ced-5/daf-16/mom-2/nsy-1/num-1/rnf-5/rtfo-1/sel-10/tsp-12/wago-1/Y49F6B.9	11	11	87	358	7188	2.538624542477365
IV	MF	GO:0016830	carbon-carbon lyase activity	3/87	27/7188	0.004061095726345131	0.12454301234187572	0.11200597941834504	psd-1/Y48B6A.13/Y71G12B.10	3	3	87	27	7188	9.18007662835249
IV	MF	GO:1990837	sequence-specific double-stranded DNA binding	11/87	364/7188	0.004232044108704515	0.12454301234187572	0.11200597941834504	daf-16/daf-19/daf-5/egl-18/eor-1/hsf-1/lin-26/nfyc-1/pal-1/tbx-36/tbx-9	11	11	87	364	7188	2.4967790829859795
IV	MF	GO:0030971	receptor tyrosine kinase binding	2/87	13/7188	0.010358704047543986	0.1764360269950646	0.15867522100731413	mom-2/num-1	2	2	87	13	7188	12.710875331564987
IV	MF	GO:0001664	G protein-coupled receptor binding	3/87	38/7188	0.010646165287341284	0.1764360269950646	0.15867522100731413	cam-1/dsh-2/mom-2	3	3	87	38	7188	6.522686025408348
IV	MF	GO:0035591	signaling adaptor activity	2/87	14/7188	0.011990797951120897	0.1764360269950646	0.15867522100731413	dsh-2/num-1	2	2	87	14	7188	11.80295566502463
IV	MF	GO:1990782	protein tyrosine kinase binding	2/87	14/7188	0.011990797951120897	0.1764360269950646	0.15867522100731413	mom-2/num-1	2	2	87	14	7188	11.80295566502463
IV	MF	GO:0000981	DNA-binding transcription factor activity, RNA polymerase II-specific	9/87	319/7188	0.01457770305229305	0.18862855014301322	0.1696403925660211	daf-16/daf-19/daf-5/egl-18/eor-1/nfyc-1/pal-1/tbx-36/tbx-9	9	9	87	319	7188	2.3309912441898173
IV	MF	GO:0003725	double-stranded RNA binding	2/87	16/7188	0.015566433749666141	0.18862855014301322	0.1696403925660211	alg-2/rha-1	2	2	87	16	7188	10.327586206896552
